# Robust Sequence Determinants of α-Synuclein Toxicity in Yeast Implicate Membrane Binding

**DOI:** 10.1101/2020.05.01.072884

**Authors:** Robert W. Newberry, Taylor Arhar, Jean Costello, George C. Hartoularos, Alison M. Maxwell, Zun Zar Chi Naing, Maureen Pittman, Nishith R. Reddy, Daniel M. C. Schwarz, Douglas R. Wassarman, Taia S. Wu, Daniel Barrero, Christa Caggiano, Adam Catching, Taylor B. Cavazos, Laurel S. Estes, Bryan Faust, Elissa A. Fink, Miriam A. Goldman, Yessica K. Gomez, M. Grace Gordon, Laura M. Gunsalus, Nick Hoppe, Maru Jaime-Garza, Matthew C. Johnson, Matthew G. Jones, Andrew F. Kung, Kyle E. Lopez, Jared Lumpe, Calla Martyn, Elizabeth E. McCarthy, Lakshmi E. Miller-Vedam, Erik J. Navarro, Aji Palar, Jenna Pellegrino, Wren Saylor, Christina A. Stephens, Jack Strickland, Hayarpi Torosyan, Stephanie A. Wankowicz, Daniel R. Wong, Garrett Wong, Sy Redding, Eric D. Chow, William F. DeGrado, Martin Kampmann

## Abstract

Protein conformations are shaped by cellular environments, but how environmental changes alter the conformational landscapes of specific proteins *in vivo* remains largely uncharacterized, in part due to the challenge of probing protein structures in living cells. Here, we use deep mutational scanning to investigate how a toxic conformation of α-synuclein, a dynamic protein linked to Parkinson’s disease, responds to perturbations of cellular proteostasis. In the context of a course for graduate students in the UCSF Integrative Program in Quantitative Biology, we screened a comprehensive library of α-synuclein missense mutants in yeast cells treated with a variety of small molecules that perturb cellular processes linked to α-synuclein biology and pathobiology. We found that the conformation of α-synuclein previously shown to drive yeast toxicity—an extended, membrane-bound helix—is largely unaffected by these chemical perturbations, underscoring the importance of this conformational state as a driver of cellular toxicity. On the other hand, the chemical perturbations have a significant effect on the ability of mutations to suppress α-synuclein toxicity. Moreover, we find that sequence determinants of α-synuclein toxicity are well described by a simple structural model of the membrane-bound helix. This model predicts that α-synuclein penetrates the membrane to constant depth across its length but that membrane affinity decreases toward the C terminus, which is consistent with orthogonal biophysical measurements. Finally, we discuss how parallelized chemical genetics experiments can provide a robust framework for inquiry-based graduate coursework.
