## Supplementary material for "Robust Sequence Determinants of α-Synuclein Toxicity in Yeast Implicate Membrane Binding": Table S4

### Sheet: Sheet1
Variant	Control	Geldanamycin	MG-132	Spermidine	Tunicamycin	Menadione	Dopamine	Miconazole	Melatonin	Rapamycin	Brefeldin A
(7, R)	-0.171523	nan	0.163017	0.0165465	0.0359965	nan	-0.197649	0.156142	-0.0713353	-0.030369	0.056269
(16, M)	-0.146335	-0.00148984	-0.0166993	-0.00374622	0.0382809	0.0109282	-0.194922	0.0171931	-0.103374	-0.0388287	-0.0387445
(92, F)	-0.145508	nan	0.062036	0.0427641	-0.0414113	nan	-0.203213	-0.0351829	-0.110594	0.00275105	-0.105271
(19, Y)	-0.142532	nan	nan	nan	nan	nan	-0.193412	0.0225151	-0.0808749	-0.0272605	-0.0991839
(26, M)	-0.137263	nan	nan	nan	nan	nan	-0.205084	-0.0826166	-0.0610692	-0.0299544	0.0370517
(54, M)	-0.135985	nan	nan	nan	nan	nan	-0.159395	0.0744919	-0.0928466	-0.011335	0.0366682
(11, C)	-0.128771	0.292553	0.603355	0.413418	0.326387	0.422022	-0.193834	-0.0311696	-0.0786795	-0.0378804	0.0301371
(59, F)	-0.128482	-0.0792905	-0.143006	-0.0793976	0.0137703	-0.0476457	-0.141335	0.0578654	-0.00703106	0.0326226	-0.0265137
(113, V)	-0.120253	0.106141	0.170736	0.214087	0.142473	0.184547	-0.128502	0.211908	-0.0123161	-0.0157622	-0.0367972
(48, W)	-0.120192	0.0433457	0.0172012	0.0329956	0.0920208	0.0840956	-0.161047	0.0413855	-0.0116913	0.0171143	0.0144651
(19, L)	-0.109673	-0.0489456	-0.0590687	-0.0270665	-0.0184857	-0.0618542	-0.138351	-0.00129715	-0.0525761	0.00537594	-0.0421392
(44, F)	-0.107582	nan	0.115737	-0.0306944	0.0410638	nan	-0.126605	0.065726	-0.00468912	0.00998458	-0.00922127
(24, M)	-0.10599	nan	nan	nan	nan	nan	-0.168664	0.0565498	-0.0873206	-0.00915287	0.0307903
(7, C)	-0.105974	nan	nan	nan	nan	nan	-0.132523	0.137775	-0.0269958	0.00619991	0.00040681
(25, A)	-0.103008	-0.040678	-0.0716739	-0.00412845	-0.0145106	-0.012252	-0.147563	0.00893622	-0.0365508	-0.0109447	0.0283004
(21, F)	-0.102528	nan	nan	nan	nan	nan	-0.13018	0.0454799	-0.0293508	0.0169426	-0.00333653
(11, W)	-0.102362	nan	-0.154487	0.026449	-0.00178702	nan	-0.14909	0.0463304	-0.0310231	-0.0149426	-0.0361267
(63, W)	-0.100198	0.027204	-0.0766371	-0.069833	0.00532111	0.0137485	-0.126622	0.00841025	-0.0310793	-0.0091227	-0.0147
(36, K)	-0.100039	0.0231614	0.0717454	0.0384413	0.0684344	-0.00182091	-0.133174	0.0580008	-0.0231989	-0.0210825	-0.00242165
(97, W)	-0.0979997	nan	-0.116357	0.0268427	0.0106481	nan	-0.108336	0.0437644	0.0202242	-0.0271822	0.00909986
(25, H)	-0.0977757	-0.053693	-0.112365	-0.0308773	0.0300338	-0.0340379	-0.132295	0.0197265	-0.0239823	-0.00349231	0.0589056
(78, Y)	-0.0967822	-0.0197536	0.00951392	0.013642	0.000535513	0.0313743	-0.142797	0.0253283	0.0169023	0.0372109	-0.00698294
(114, C)	-0.0964235	nan	-0.0545343	0.0151931	0.0607471	nan	-0.0857806	-0.00344783	0.0185937	0.00199802	-0.0627656
(75, W)	-0.0960761	nan	nan	nan	nan	nan	-0.127175	0.0798123	0.00887635	0.00679532	-0.0333801
(7, S)	-0.0954432	nan	nan	nan	nan	nan	-0.133408	0.0263856	-0.0308691	0.0089069	0.0407782
(19, F)	-0.0952113	-0.0533385	-0.0684632	-0.0450128	-0.030198	-0.0521659	-0.15123	0.00522122	-0.0191802	-0.00874855	0.0150692
(14, A)	-0.0945599	nan	nan	nan	nan	nan	-0.136607	0.0254383	-0.0369479	0.0229041	0.0165257
(31, M)	-0.0917566	nan	0.763971	0.67305	0.494945	nan	-0.131521	0.00882702	-0.0424952	0.00137593	-0.0266518
(36, T)	-0.0913893	nan	nan	nan	nan	nan	-0.139638	0.089566	-0.0190703	0.000808513	-0.0239974
(9, W)	-0.0908907	nan	-0.17284	-0.0517897	-0.0137926	nan	-0.114662	0.0649046	0.00353588	0.0165973	0.0106922
(37, L)	-0.090344	0.0425067	-0.0204793	0.0192692	0.0238099	0.0656357	-0.0873314	0.0502782	-0.0330538	-0.0195075	0.0423312
(11, I)	-0.0888156	-0.0407803	-0.0443927	-0.0249779	-0.0124512	-0.0103643	-0.137747	0.0315623	-0.0364168	-0.0197746	0.0645176
(77, W)	-0.0873328	-0.030466	-0.101327	-0.0388758	0.00219836	-0.0245641	-0.136414	0.0605089	-0.0256705	-0.00528658	-0.0131999
(52, Y)	-0.0842881	nan	-0.0540184	-0.00163497	0.0134203	nan	-0.149901	0.182479	-0.00237513	-0.0299175	0.0129724
(37, W)	-0.0842572	nan	-0.0302454	0.0609927	0.0239688	nan	-0.118196	0.06071	0.0032307	0.00490074	-0.0242482
(11, V)	-0.0842384	nan	-0.125848	0.023025	-0.0398854	nan	-0.140391	-0.0354023	-0.0182437	0.0153174	-0.0135083
(111, M)	-0.0826744	nan	nan	nan	nan	nan	-0.134952	0.00375437	-0.0215528	0.0523811	0.0738713
(32, W)	-0.0826183	nan	-0.15725	-0.0325536	0.0138527	nan	-0.134118	0.0772831	-0.00963893	-0.00030959	0.0219567
(54, R)	-0.0817888	nan	-0.0114705	0.0811743	0.0300742	nan	-0.117975	0.106413	-0.0416487	-0.011477	-0.0647917
(22, W)	-0.0814729	0.0786881	0.0465569	0.113178	0.100317	0.113286	-0.106918	0.0428699	0.00329418	0.00737144	0.0014271
(74, L)	-0.0808894	-0.00522072	-0.0399585	0.0217017	0.00843519	0.0180792	-0.125954	0.0304755	-0.0249415	-0.00757493	0.0158764
(34, W)	-0.0798683	0.164559	0.279057	0.242835	0.157995	0.271813	-0.109543	0.0663407	-0.0183805	0.0138684	-0.0128973
(25, T)	-0.0797905	nan	nan	nan	nan	nan	-0.102363	0.0812618	-0.00502923	-0.028077	-0.0320757
(45, M)	-0.0796421	nan	0.0243813	-0.0280508	0.04647	nan	-0.106225	0.141433	-0.0301859	0.0176755	-0.0484126
(60, M)	-0.079143	nan	0.0344404	0.0276428	0.0748037	nan	-0.140369	0.0255132	-0.0316724	-0.0098609	0.0759312
(84, M)	-0.0782802	0.0225315	-0.0497658	0.057474	-0.0109002	0.0228136	-0.111923	0.0105437	-0.00498492	0.0042733	-0.0103238
